# SpatialDM: Rapid identification of spatially co-expressed ligand-receptor reveals cell-cell communication patterns

**DOI:** 10.1101/2022.08.19.504616

**Authors:** Zhuoxuan Li, Tianjie Wang, Pengtao Liu, Yuanhua Huang

## Abstract

Cell-cell communication is a key aspect of dissecting the complex cellular microenvironment. Existing single-cell and spatial transcriptomics-based methods primarily focus on identifying cell-type pairs for a specific interaction, while less attention has been paid to the prioritisation of interaction features or the identification of interaction spots in the spatial context. Here, we introduce SpatialDM, a statistical model and toolbox leveraging a bivariant Moran’s statistic to detect spatially co-expressed ligand and receptor pairs, their local interacting spots (single-spot resolution), and communication patterns. By deriving an analytical null distribution, this method is scalable to millions of spots and shows accurate and robust performance in various simulations. On multiple datasets including melanoma, Ventricular–Subventricular Zone (SVZ), and intestine, SpatialDM reveals promising communication patterns and identifies differential interactions between conditions, hence enabling the discovery of context-specific cell cooperation and signalling.
