## Supplementary material for "SpatialDM: Rapid identification of spatially co-expressed ligand-receptor reveals cell-cell communication patterns": Supp. Table 7

	Pattern_3	Pattern_2	Pattern_1	Pattern_0
0	FGF7_FGFR1	CHAD_ITGA2_ITGB1	JAM3_ITGAM_ITGB2	LAMA2_ITGA9_ITGB1
1	TNXB_ITGA9_ITGB1	BMP2_BMPR1A_ACVR2A	COL9A3_ITGAV_ITGB8	FGF2_FGFR1
2	LAMA2_ITGA2_ITGB1	BMP2_BMPR1A_BMPR2	COL9A2_CD44	CSF1_CSF1R
3	JAM2_ITGA3_ITGB1	BMP2_BMPR1B_ACVR2A	CXCL13_CXCR5	PDGFB_PDGFRB
4	JAM2_ITGAV_ITGB1	GUCA2B_GUCY2C	SEMA4D_CD72	ANGPTL4_ITGA5_ITGB1
5	COL6A3_ITGAV_ITGB8	PSAP_GPR37L1	HLA-DOA_CD4	JAM2_JAM3
6	LAMA2_ITGA7_ITGB1	GUCA2A_GUCY2C	HLA-DPA1_CD4	JAM3_JAM2
7	LAMA5_ITGA6_ITGB1	GRN_SORT1	HLA-F_CD8B	COL4A5_ITGA3_ITGB1
8	LAMB1_ITGA6_ITGB1	IL15_IL15RA_IL2RB	HLA-DPB1_CD4	WNT2B_FZD7_LRP6
9	COL1A1_ITGA3_ITGB1	PRSS3_F2RL1	HLA-DMA_CD4	COL6A3_CD44
10	CSPG4_ITGA2_ITGB1	SEMA3C_NRP1_PLXNA2	HLA-DQA1_CD4	COL4A5_ITGA2_ITGB1
11	LAMB1_ITGA2_ITGB1	SEMA3B_NRP2_PLXNA2	HLA-DMB_CD4	IL7_IL7R_IL2RG
12	LAMA4_ITGA6_ITGB1	SEMA3C_NRP1_PLXNA3	HLA-DOB_CD4	PTN_SDC2
13	LAMB2_ITGA2_ITGB1	SEMA3B_NRP1_PLXNA2	CCL19_CCR7	RELN_ITGA3_ITGB1
14	LAMC1_ITGA2_ITGB1	SEMA3B_NRP1_PLXNA3	HLA-DQB1_CD4	COL4A5_ITGA9_ITGB1
15	LAMA4_ITGA3_ITGB1	LAMC2_ITGA6_ITGB4	THY1_ITGAX_ITGB2	LAMB1_DAG1
16	LAMA5_ITGA2_ITGB1	LAMB3_ITGAV_ITGB8	COL9A3_CD44	DLL1_NOTCH1
17	COL1A2_ITGA3_ITGB1	GZMA_F2RL1	EBI3_IL27RA_IL6ST	RARRES2_CMKLR1
18	COL6A1_ITGA3_ITGB1	LAMB3_ITGA6_ITGB4	C3_ITGAX_ITGB2	TGFB1_ACVR1_TGFBR1
19	LAMA5_ITGA3_ITGB1	NAMPT_INSR	C3_ITGAM_ITGB2	COL4A5_ITGA1_ITGB1
20	COL4A2_ITGA3_ITGB1	MDK_ITGA6_ITGB1	C3_CR2	COL9A1_ITGA3_ITGB1
21	COL4A1_ITGA3_ITGB1	EGF_EGFR_ERBB2	MIF_CD74_CXCR2	COL4A5_ITGA11_ITGB1
22	LAMA4_ITGA2_ITGB1	TGFA_EGFR	MIF_CD74_CD44	CADM3_CADM3
23	LAMC1_ITGA6_ITGB1	TGFA_EGFR_ERBB2	MIF_CD74_CXCR4	SEMA3A_NRP1_PLXNA4
24	COL4A2_ITGA2_ITGB1	AREG_EGFR	HLA-DRA_CD4	CTSG_F2R
25	COL4A1_ITGA2_ITGB1	AREG_EGFR_ERBB2	ITGA4_ITGB7_VCAM1	SEMA3D_NRP2_PLXNA1
26	COL1A2_ITGA2_ITGB1	HBEGF_EGFR	CD22_PTPRC	SEMA3D_NRP2_PLXNA4
27	COL1A1_ITGA2_ITGB1	HBEGF_EGFR_ERBB2	PTPRC_CD22	SEMA3F_NRP2_PLXNA4
28	COL6A3_ITGA1_ITGB1	MDK_LRP1	LCK_CD8A_CD8B1	COL4A6_CD44
29	COL6A2_ITGA1_ITGB1	HBEGF_ERBB2_ERBB4	ICAM1_SPN	SEMA3A_NRP1_PLXNA1
30	COL6A1_ITGA1_ITGB1	EREG_EGFR_ERBB2	FCER2A_ITGAM_ITGB2	CCL2_ACKR1
31	COL6A2_ITGA3_ITGB1	EREG_ERBB2_ERBB4	FCER2A_ITGAX_ITGB2	COL4A5_CD44
32	LAMB2_ITGA3_ITGB1	ANGPTL4_SDC1	FCER2A_CR2	CADM1_CADM1
33	LAMA5_DAG1	ANGPTL4_SDC4	CLEC2B_KLRB1	LAMC3_CD44
34	COL1A2_ITGA11_ITGB1	MDK_SDC1	CLEC2D_KLRB1	COL4A5_ITGAV_ITGB8
35	ANGPTL1_ITGA1_ITGB1	MDK_SDC4	HLA-B_CD8B	SEMA3B_NRP1_PLXNA1
36	ANGPTL2_ITGA5_ITGB1	MDK_ITGA4_ITGB1	HLA-E_CD8B	TGFB1_TGFBR1_TGFBR2
37	GAS6_AXL	EREG_EGFR	CD40LG_ITGAM_ITGB2	FGF9_FGFR2
38	LAMA5_CD44	LAMA3_ITGA6_ITGB4	CD70_CD27	IGF1_IGF1R
39	LAMA4_CD44	LAMA1_ITGA6_ITGB4	TNFSF13B_TNFRSF13C	FGF9_FGFR4
40	LAMB2_CD44	THBS1_SDC1	C3_C3AR1	PGF_VEGFR1
41	COL6A2_CD44	MPZL1_MPZL1	CXCL13_CXCR3	PDGFB_PDGFRA
42	COL6A1_CD44	SEMA4G_PLXNB2	CCL21_CCR7	PDGFA_PDGFRA
43	COL4A2_CD44	SEMA6A_PLXNA2	ICAM1_ITGAX_ITGB2	PTN_SDC3
44	COL4A1_CD44	OCLN_OCLN	ICAM1_ITGAL_ITGB2	PTN_SDC4
45	COL1A2_CD44	CEACAM1_CEACAM5	ICAM2_ITGAL_ITGB2	POSTN_ITGAV_ITGB5
46	LAMC1_ITGA3_ITGB1	CDH1_ITGA1_ITGB1	ICAM1_ITGAM_ITGB2	EDN1_EDNRB
47	LAMC1_CD44	EFNA1_EPHA2	ICAM2_ITGAM_ITGB2	ANGPT2_ITGA5_ITGB1
48	COL1A1_CD44	LAMA1_ITGA9_ITGB1	ICAM1_ITGAL	CCL11_ACKR1
49	COL1A1_ITGAV_ITGB8	EFNA1_EPHA4	ITGB2_ICAM1	IL6_IL6R_IL6ST
50	LAMC1_ITGAV_ITGB8	CDH1_ITGAE_ITGB7	ITGB2_ICAM2	CXCL12_ACKR3
51	LAMB2_ITGAV_ITGB8	CDH1_CDH1	HLA-DRB1_CD4	CTF1_LIFR_IL6ST
52	LAMA5_ITGAV_ITGB8	ADGRE5_CD55	IL16_CD4	TNFSF15_TNFRSF25
53	LAMA4_ITGAV_ITGB8	CD46_JAG1		TGFB1_ACVR1C_TGFBR2
54	FN1_ITGAV_ITGB8	F11R_F11R		CXCL2_ACKR1
55	COL1A2_ITGAV_ITGB8	EFNA3_EPHA2		BMP7_ACVR1_ACVR2A
56	COL6A2_ITGAV_ITGB8	WNT11_FZD5		BMP7_ACVR1_ACVR2B
57	COL4A1_ITGAV_ITGB8	DSC2_DSG2		BMP7_BMPR1A_ACVR2A
58	COL4A2_ITGA1_ITGB1	LAMA3_ITGA9_ITGB1		CCL14_ACKR1
59	FN1_CD44	LAMB3_ITGA9_ITGB1		TGFB1_ACVR1B_TGFBR2
60	COL4A1_ITGA1_ITGB1	LAMB3_ITGA7_ITGB1		ESAM_ESAM
61	LAMC1_ITGA1_ITGB1	LAMB3_DAG1		COL4A6_ITGA1_ITGB1
62	COL1A1_ITGA1_ITGB1	LAMA1_DAG1		SEMA3B_NRP1_PLXNA4
63	TNC_ITGA9_ITGB1	THBS1_SDC4		THBS2_CD36
64	TNXB_ITGA8_ITGB1	LAMA3_ITGA2_ITGB1		LAMA2_DAG1
65	TNC_ITGA8_ITGB1	THBS1_ITGA3_ITGB1		THBS3_CD47
66	LAMC1_ITGA7_ITGB1	LAMC2_ITGA3_ITGB1		COL4A5_ITGA10_ITGB1
67	LAMB2_ITGA7_ITGB1	LAMB3_ITGA3_ITGB1		VWF_ITGAV_ITGB3
68	LAMB1_ITGA7_ITGB1	LAMA3_ITGA3_ITGB1		NCAM1_NCAM1
69	LAMA5_ITGA7_ITGB1	LAMA1_ITGA3_ITGB1		NCAM1_FGFR1
70	LAMA4_ITGA7_ITGB1	LAMC2_ITGA2_ITGB1		MPZ_MPZ
71	COL1A2_ITGA9_ITGB1	LAMB3_ITGA2_ITGB1		SEMA3F_NRP2_PLXNA1
72	COL4A1_ITGA9_ITGB1	LAMA3_ITGA6_ITGB1		NCAM1_L1CAM
73	COL4A2_ITGA9_ITGB1	LAMA1_ITGA6_ITGB1		DLL1_NOTCH2
74	LAMC1_ITGA9_ITGB1	LAMA1_ITGA2_ITGB1		JAG2_NOTCH3
75	LAMB2_ITGA9_ITGB1	LAMB3_ITGA6_ITGB1		PTPRM_PTPRM
76	LAMB1_ITGA9_ITGB1	LAMC2_ITGA6_ITGB1		CNTN2_CNTN2_CNTNAP2
77	LAMA5_ITGA9_ITGB1	LAMC2_ITGA9_ITGB1		CNTN2_CNTN2
78	LAMA4_ITGA9_ITGB1	EGF_EGFR		CDH5_CDH5
79	COL6A3_ITGA9_ITGB1	NRG4_ERBB2_ERBB4		L1CAM_ITGAV_ITGB3
80	COL6A2_ITGA9_ITGB1			JAM3_JAM3
81	COL6A1_ITGA9_ITGB1			JAM2_JAM2
82	NFASC_CNTN1_CNTNAP1			NEGR1_NEGR1
83	COL4A2_ITGAV_ITGB8			SEMA3E_PLXND1
84	LAMB1_ITGA3_ITGB1			GAS6_MERTK
85	COL6A3_ITGA3_ITGB1			TGFB3_ACVR1_TGFBR1
86	NPNT2_ITGA8_ITGB1			COL4A4_ITGA1_ITGB1
87	NPNT1_ITGA8_ITGB1			LAMB1_CD44
88	COL1A1_ITGA9_ITGB1			SELPLG_SELP
89	COL1A2_ITGA10_ITGB1			THY1_ITGAM_ITGB2
90	FN1_ITGAV_ITGB1			JAG2_NOTCH4
91	FN1_ITGAV_ITGB3			DLL4_NOTCH1
92	CD99_CD99			PECAM1_PECAM1
93	LAMB2_ITGA1_ITGB1			NRXN3_NLGN2
94	LAMB1_ITGA1_ITGB1			CLEC2C_KLRB1
95	LAMA5_ITGA1_ITGB1			CNTN2_L1CAM
96	LAMA4_ITGA1_ITGB1			CD34_SELP
97	LAMA2_ITGA1_ITGB1			ANXA1_FPR2_LXA4
98	FN1_ITGA8_ITGB1			CD99_CD99L2
99	COL6A1_ITGA2_ITGB1			PTPRC_MRC1
100	FN1_ITGA5_ITGB1			CCL5_ACKR1
101	FN1_ITGA4_ITGB1			PTN_NCL
102	FN1_ITGA3_ITGB1			POSTN_ITGAV_ITGB3
103	COL6A3_ITGA2_ITGB1			ANGPTL2_TLR4
104	COL1A2_ITGA1_ITGB1			WNT2B_FZD7_LRP5
105	COL6A2_ITGA2_ITGB1			TGFB3_TGFBR1_TGFBR2
106	COL4A2_ITGA11_ITGB1			TGFB3_ACVR1C_TGFBR2
107	COL4A1_ITGA11_ITGB1			LAMB2_SV2A
108	COL1A1_ITGA11_ITGB1			L1CAM_L1CAM
109	COL6A3_ITGA10_ITGB1
110	COL6A2_ITGA10_ITGB1
111	COL6A1_ITGA10_ITGB1
112	COL4A2_ITGA10_ITGB1
113	COL4A1_ITGA10_ITGB1
114	COL6A1_ITGA11_ITGB1
115	COL6A2_ITGA11_ITGB1
116	COL6A3_ITGA11_ITGB1
117	TNC_ITGAV_ITGB3
118	COL1A1_ITGA10_ITGB1
119	COL6A1_ITGAV_ITGB8
