## Supplementary material for "SpatialDM: Rapid identification of spatially co-expressed ligand-receptor reveals cell-cell communication patterns": Supp. Table 4

p_fdr_bh < 0.05 percentage > 0.1	GO	term	class	p	p_corr	n_genes	n_study	n_go	study_genes	per
0	GO:0002503	peptide antigen assembly with MHC class II protein complex	biological_process	2.47E-14	1.92E-10	7	65	16	['HLA-DMA', 'HLA-DPA1', 'HLA-DPB1', 'HLA-DQA1', 'HLA-DQB1', 'HLA-DRA', 'HLA-DRB1']	0.4375
1	GO:0002381	immunoglobulin production involved in immunoglobulin-mediated immune response	biological_process	4.18E-14	1.92E-10	7	65	17	['HLA-DMA', 'HLA-DPA1', 'HLA-DPB1', 'HLA-DQA1', 'HLA-DQB1', 'HLA-DRA', 'HLA-DRB1']	0.411764706
2	GO:0019886	antigen processing and presentation of exogenous peptide antigen via MHC class II	biological_process	4.62E-14	1.92E-10	8	65	31	['HLA-DMA', 'HLA-DPA1', 'HLA-DPB1', 'CD74', 'HLA-DQA1', 'HLA-DQB1', 'HLA-DRA', 'HLA-DRB1']	0.258064516
3	GO:0006955	immune response	biological_process	4.56E-13	1.43E-09	14	65	420	['FCER2', 'TLR10', 'LY75', 'CXCL13', 'CR2', 'HLA-DPA1', 'VPREB3', 'HLA-DQA1', 'CD79B', 'HLA-DQB1', 'HLA-DRA', 'IL16', 'HLA-DRB1', 'LTB']	0.033333333
4	GO:0050870	positive regulation of T cell activation	biological_process	8.83E-12	2.21E-08	7	65	33	['HLA-DMA', 'HLA-DPA1', 'HLA-DPB1', 'HLA-DQA1', 'HLA-DQB1', 'HLA-DRA', 'HLA-DRB1']	0.212121212
5	GO:0002250	adaptive immune response	biological_process	3.59E-10	7.48E-07	10	65	424	['HLA-DMA', 'CSK', 'PTK2B', 'HLA-DPA1', 'HLA-DPB1', 'HLA-DQA1', 'CD79A', 'HLA-DQB1', 'CD79B', 'HLA-DRA']	0.023584906
6	GO:0050853	B cell receptor signaling pathway	biological_process	3.70E-09	6.60E-06	6	65	56	['MS4A1', 'CD79A', 'CD79B', 'MEF2C', 'PLCG2', 'PTPRC']	0.107142857
7	GO:0042100	B cell proliferation	biological_process	2.94E-07	0.000413277	5	65	45	['MS4A1', 'CR2', 'CD79A', 'MEF2C', 'PTPRC']	0.111111111
8	GO:0030183	B cell differentiation	biological_process	2.98E-07	0.000413277	6	65	86	['MS4A1', 'CR2', 'CD79A', 'CD79B', 'PLCG2', 'PTPRC']	0.069767442
9	GO:0050852	T cell receptor signaling pathway	biological_process	7.73E-07	0.000966411	6	65	109	['CSK', 'HLA-DPB1', 'HLA-DQB1', 'HLA-DRB1', 'PLCG2', 'PTPRC']	0.055045872
10	GO:0002491	antigen processing and presentation of endogenous peptide antigen via MHC class II	biological_process	9.77E-06	0.009451376	2	65	2	['HLA-DRA', 'HLA-DRB1']	1
11	GO:0032735	positive regulation of interleukin-12 production	biological_process	1.01E-05	0.009451376	4	65	43	['PLCG2', 'LTB', 'IL16', 'LAPTM5']	0.093023256
12	GO:0051279	regulation of release of sequestered calcium ion into cytosol	biological_process	1.06E-05	0.009451376	3	65	14	['PTK2B', 'CYBA', 'CORO1A']	0.214285714
13	GO:0045730	respiratory burst	biological_process	1.06E-05	0.009451376	3	65	16	['NCF1', 'CD52', 'CYBA']	0.1875
14	GO:0002469	myeloid dendritic cell antigen processing and presentation	biological_process	2.92E-05	0.024361423	2	65	3	['HLA-DRA', 'HLA-DRB1']	0.666666667
15	GO:2000060	positive regulation of ubiquitin-dependent protein catabolic process	biological_process	3.27E-05	0.024595193	3	65	20	['PTK2B', 'LAPTM5', 'CLU']	0.15
16	GO:0042102	positive regulation of T cell proliferation	biological_process	3.35E-05	0.024595193	4	65	59	['HLA-DPA1', 'HLA-DPB1', 'PTPRC', 'CORO1A']	0.06779661
17	GO:0006959	humoral immune response	biological_process	3.58E-05	0.024859417	4	65	59	['MEF2C', 'HLA-DRB1', 'MS4A1', 'HLA-DQB1']	0.06779661
18	GO:0060907	positive regulation of macrophage cytokine production	biological_process	5.76E-05	0.034731213	3	65	24	['PLCG2', 'CD74', 'LAPTM5']	0.125
19	GO:2000516	positive regulation of CD4-positive, alpha-beta T cell activation	biological_process	5.84E-05	0.034731213	2	65	4	['HLA-DRA', 'HLA-DRB1']	0.5
20	GO:0045622	regulation of T-helper cell differentiation	biological_process	5.84E-05	0.034731213	2	65	4	['HLA-DRA', 'HLA-DRB1']	0.5
21	GO:0042613	MHC class II protein complex	cellular_component	1.47E-16	2.62E-13	8	65	17	['HLA-DMA', 'HLA-DPA1', 'HLA-DPB1', 'CD74', 'HLA-DQA1', 'HLA-DQB1', 'HLA-DRA', 'HLA-DRB1']	0.470588235
22	GO:0098553	lumenal side of endoplasmic reticulum membrane	cellular_component	2.48E-12	2.20E-09	7	65	29	['HLA-DPA1', 'HLA-DPB1', 'CD74', 'HLA-DQA1', 'HLA-DQB1', 'HLA-DRA', 'HLA-DRB1']	0.24137931
23	GO:0030658	transport vesicle membrane	cellular_component	4.56E-11	2.70E-08	7	65	41	['HLA-DPA1', 'HLA-DPB1', 'CD74', 'HLA-DQA1', 'HLA-DQB1', 'HLA-DRA', 'HLA-DRB1']	0.170731707
24	GO:0012507	ER to Golgi transport vesicle membrane	cellular_component	3.97E-10	1.76E-07	7	65	56	['HLA-DPA1', 'HLA-DPB1', 'CD74', 'HLA-DQA1', 'HLA-DQB1', 'HLA-DRA', 'HLA-DRB1']	0.125
25	GO:0030669	clathrin-coated endocytic vesicle membrane	cellular_component	2.04E-09	7.25E-07	7	65	70	['HLA-DPA1', 'HLA-DPB1', 'CD74', 'HLA-DQA1', 'HLA-DQB1', 'HLA-DRA', 'HLA-DRB1']	0.1
26	GO:0030666	endocytic vesicle membrane	cellular_component	2.50E-09	7.41E-07	7	65	71	['HLA-DPA1', 'HLA-DPB1', 'CD74', 'HLA-DQA1', 'HLA-DQB1', 'HLA-DRA', 'HLA-DRB1']	0.098591549
27	GO:0032588	trans-Golgi network membrane	cellular_component	3.22E-08	8.17E-06	7	65	102	['HLA-DPA1', 'HLA-DPB1', 'CD74', 'HLA-DQA1', 'HLA-DQB1', 'HLA-DRA', 'HLA-DRB1']	0.068627451
28	GO:0005886	plasma membrane	cellular_component	1.13E-07	2.50E-05	35	65	4992	['TLR10', 'LIMD2', 'RHOH', 'CORO1A', 'CD52', 'IL16', 'PTPRC', 'FCER2', 'MS4A1', 'CSK', 'HLA-DPA1', 'BASP1', 'HLA-DPB1', 'HLA-DQA1', 'STK17B', 'HLA-DQB1', 'NCF1', 'HLA-DRA', 'HLA-DRB1', 'CD37', 'ITSN2', 'RAPGEF1', 'CD74', 'CD79A', 'CD79B', 'EVI2B', 'LTB', 'PLCG2', 'FCRLA', 'LY75', 'PARP14', 'CR2', 'RASGRP2', 'LAPTM5', 'CYBA']	0.007011218
29	GO:0001772	immunological synapse	cellular_component	2.33E-07	4.59E-05	5	65	43	['RHOH', 'CORO1A', 'HLA-DRA', 'HLA-DRB1', 'CD37']	0.11627907
30	GO:0005765	lysosomal membrane	cellular_component	1.26E-06	0.000223512	9	65	345	['HLA-DMA', 'HLA-DPA1', 'HLA-DPB1', 'CD74', 'HLA-DQA1', 'HLA-DQB1', 'HLA-DRA', 'HLA-DRB1', 'LAPTM5']	0.026086957
31	GO:0070062	extracellular exosome	cellular_component	3.91E-06	0.000631132	20	65	2211	['CORO1A', 'PTPRC', 'FCER2', 'MS4A1', 'CSK', 'CLU', 'BASP1', 'HLA-DRA', 'HLA-DRB1', 'CD37', 'SYNGR2', 'ITSN2', 'CD74', 'CD79B', 'PSME1', 'PLCG2', 'LY75', 'CR2', 'ARPC3', 'RPL11']	0.009045681
32	GO:0009897	external side of plasma membrane	cellular_component	1.07E-05	0.001580371	8	65	413	['FCER2', 'LY75', 'MS4A1', 'CD74', 'CD79A', 'CD79B', 'HLA-DRB1', 'PTPRC']	0.01937046
33	GO:0009986	cell surface	cellular_component	1.88E-05	0.0025641	10	65	611	['MS4A1', 'HLA-DMA', 'CLU', 'HLA-DPA1', 'HLA-DPB1', 'CD74', 'HLA-DRA', 'HLA-DRB1', 'FCRL1', 'PTPRC']	0.016366612
34	GO:0019815	B cell receptor complex	cellular_component	9.71E-05	0.012316355	2	65	5	['CD79A', 'CD79B']	0.4
35	GO:0005925	focal adhesion	cellular_component	0.000356555	0.042216083	7	65	422	['PTK2B', 'ARPC3', 'RPL6', 'IL16', 'PEAK1', 'PTPRC', 'CYBA']	0.016587678
36	GO:0023026	MHC class II protein complex binding	molecular_function	7.68E-17	3.51E-13	9	65	27	['MS4A1', 'HLA-DMA', 'HLA-DPA1', 'HLA-DPB1', 'CD74', 'HLA-DQA1', 'HLA-DQB1', 'HLA-DRA', 'HLA-DRB1']	0.333333333
37	GO:0032395	MHC class II receptor activity	molecular_function	6.60E-11	1.51E-07	5	65	10	['HLA-DPA1', 'HLA-DQA1', 'HLA-DQB1', 'HLA-DRA', 'HLA-DRB1']	0.5
38	GO:0042605	peptide antigen binding	molecular_function	1.69E-10	2.57E-07	6	65	39	['HLA-DPA1', 'HLA-DPB1', 'HLA-DQA1', 'HLA-DQB1', 'HLA-DRA', 'HLA-DRB1']	0.153846154
39	GO:0042609	CD4 receptor binding	molecular_function	1.65E-06	0.001885052	3	65	8	['HLA-DRB1', 'IL16', 'CD74']	0.375
40	GO:0017124	SH3 domain binding	molecular_function	4.14E-05	0.037774267	5	65	123	['RAPGEF1', 'UVRAG', 'NCF1', 'SH3BP5', 'CYBA']	0.040650407
