## Supplementary material for "SpatialDM: Rapid identification of spatially co-expressed ligand-receptor reveals cell-cell communication patterns": Supp. Table 3

	Pattern_0	Pattern_1	Pattern_2
0	IL16_CD4	FN1_ITGAV_ITGB6	ITGB2_CD226
1	LAMC3_CD44	FN1_ITGAV_ITGB8	PDGFD_PDGFRB
2	CCL19_CCR7	MPZ_MPZL1	SIGLEC1_SPN
3	THY1_ITGAM_ITGB2	PROS1_TYRO3	ESAM_ESAM
4	LAMA3_ITGA6_ITGB4	BMP4_BMPR1B_ACVR2B	PECAM1_PECAM1
5	ITGA4_ITGB1_VCAM1	TNC_ITGAV_ITGB3	C3_ITGAM_ITGB2
6	CD40LG_ITGAM_ITGB2	TNC_SDC4	LGALS9_CD45
7	SEMA4D_CD72	FN1_ITGAV_ITGB3	THBS1_SDC1
8	VWF_GP1BA_GP1BB_GP5_GP9	BMP4_BMPR1A_ACVR2A	HLA-DMB_CD4
9	JAG2_NOTCH3	SPP1_ITGAV_ITGB5	COL6A1_ITGA11_ITGB1
10	COMP_CD36	SPP1_CD44	COL1A1_ITGA1_ITGB1
11	THBS2_CD36	ANGPTL4_SDC4	COL4A2_ITGA1_ITGB1
12	CCL18_ACKR1	ANGPTL4_SDC3	COMP_SDC1
13	CXCL13_ACKR1	ANGPTL4_ITGAV_ITGB3	C3_ITGAX_ITGB2
14	CLEC2D_KLRB1	POSTN_ITGAV_ITGB5	HLA-DPB1_CD4
15	CLEC2C_KLRB1	BMP4_BMPR1A_ACVR2B	HLA-DQA2_CD4
16	FCER2A_CR2	VEGFA_VEGFR1R2	HLA-DPA1_CD4
17	BTLA_TNFRSF14	VEGFA_VEGFR2	HLA-DRA_CD4
18	CXCL12_CXCR4	CSPG4_ITGA2_ITGB1	COL1A1_SDC1
19	SELL_CD34	SEMA3C_NRP1_PLXNA1	HLA-DRB1_CD4
20	PTPRC_CD22	ANGPTL4_SDC2	COL6A1_ITGA1_ITGB1
21	ITGA4_ITGB7_VCAM1	SEMA3D_NRP1_PLXNA1	C3_C3AR1
22	CCL21_CCR7	COL9A3_ITGA3_ITGB1	HLA-DQB1_CD4
23	FCER2A_ITGAX_ITGB2	COL9A3_CD44	COL6A2_SDC1
24	FCER2A_ITGAM_ITGB2	COL9A3_SDC4	CSF1_CSF1R
25	CD22_PTPRC	SEMA3C_NRP2_PLXNA1	HLA-F_CD8A
26	CCL20_CCR6	POSTN_ITGAV_ITGB3	HLA-B_CD8A
27		SPP1_ITGAV_ITGB3	COL1A2_ITGA1_ITGB1
28		SPP1_ITGAV_ITGB1	COL6A1_SDC1
29		SPP1_ITGAV_ITGB6	COL1A2_SDC1
30		GDF11_TGFBR1_ACVR2B	COL6A2_ITGA1_ITGB1
31		COL9A3_ITGA10_ITGB1	HLA-DRB5_CD4
32		SEMA6D_PLXNA1_KDR	HLA-E_CD8B
33		CD99_CD99	HLA-B_CD8B
34		EFNB1_EPHB3	HLA-C_CD8A
35		COL9A3_ITGA2_ITGB1	HLA-A_CD8A
36		SEMA3D_NRP2_PLXNA1	FN1_SDC1
37		GDF11_TGFBR1_ACVR2A	CCL5_CCR1
