## Supplementary material for "SpatialDM: Rapid identification of spatially co-expressed ligand-receptor reveals cell-cell communication patterns": Supp. Table 5

### Sheet: Corbet
	CEACAM1_CEACAM5	BMP2_BMPR1A_ACVR2A	BMP4_BMPR1B_BMPR2	WNT5A_FZD1	WNT5B_FZD2	DLL1_NOTCH2	IL7_IL7R_IL2RG	CCL19_CCR7	CCL21_CCR7	ITGA4_ITGB7_VCAM1	ANGPT2_TEK	VIP_VIPR2	MDK_LRP1
A1	TRUE	TRUE	FALSE	FALSE	FALSE	TRUE	TRUE	TRUE	TRUE	TRUE	FALSE	FALSE	TRUE
A2	TRUE	TRUE	TRUE	FALSE	FALSE	TRUE	TRUE	TRUE	TRUE	TRUE	FALSE	FALSE	TRUE
A3	TRUE	FALSE	FALSE	TRUE	FALSE	FALSE	TRUE	FALSE	FALSE	FALSE	FALSE	TRUE	TRUE
A4	FALSE	FALSE	TRUE	TRUE	FALSE	FALSE	FALSE	FALSE	FALSE	FALSE	FALSE	TRUE	TRUE
A6	FALSE	TRUE	TRUE	TRUE	TRUE	FALSE	FALSE	FALSE	FALSE	FALSE	TRUE	TRUE	TRUE
A7	FALSE	FALSE	TRUE	TRUE	TRUE	FALSE	FALSE	FALSE	FALSE	FALSE	FALSE	FALSE	TRUE
A8	FALSE	FALSE	FALSE	TRUE	FALSE	FALSE	FALSE	FALSE	FALSE	FALSE	TRUE	FALSE	TRUE
A9	FALSE	FALSE	FALSE	TRUE	TRUE	FALSE	FALSE	FALSE	FALSE	FALSE	FALSE	FALSE	TRUE
Notes from Corbett, et al.	strongly spatially co-localizing RL pairs such as CEACAM1 and CEACAM5 toward the crypt top	We identified three distinct S2 clusters in development expressing key morphogens from both TGF-b (BMP2, BMP4, and BMP5) and non-canonical WNT pathways (WNT5A and WNT5B)				Together with RL interactions, such as DLL1-NOTCH2 (Figure S7Cii), this highlighted S2 cells and the morphogen-rich niche they provide as important in epithelium formation.	LTi cells and S4 cells also showed interactions via IL7 and CCL19/21 with their receptors IL7R/CCR7 (Figure S8C), which, if absent in mice, lead to failure to form secondary lymphoid follicles			Mapping RL interactions in S4 clusters highlighted cross-talk with diverse immune cells, including ILC3 signaling via VCAM1-ITGB7	ANGPT2 was a key modulator of EC-pericyte RL interactions and was confirmed to localize to the fetal vasculature	inhibitory motor neurons expressing neurotransmitter VIP that mediates secretion through receptor VIPR1 expressed on BEST4/OTOP2 cells	We observed significant co-localization of LRP1 with the ligand HSPG2, a key component of vascular extracellular matrix, in adult and fetal tissue
Pairs highlighted in grey: not exact pairs discussed by Corbett, et al., but share comon molecule
